# Identification of novel Kv1.3 channel-interacting proteins using proximity labelling in T-cells

**DOI:** 10.1101/2025.01.16.633279

**Authors:** Dilpreet Kour, Christine A. Bowen, Upasna Srivastava, Hai M. Nguyen, Rashmi Kumari, Prateek Kumar, Amanda D. Brandelli, Sara Bitarafan, Brendan R Tobin, Levi Wood, Nicholas T. Seyfried, Heike Wulff, Srikant Rangaraju

**Affiliations:** Department of Neurology, School of Medicine, Yale University, New Haven (CT), USA; Center for Neurodegenerative Diseases, Emory University, Atlanta (GA), USA; Department of Biochemistry, Emory University, Atlanta (GA), USA; Department of Pharmacology, University of California – Davis, Davis (CA), USA; Parker H. Petit Institute for Bioengineering, Georgia Institute of Technology, Atlanta (GA), USA; George W. Woodruff School of Mechanical Engineering, Georgia Institute of Technology, Atlanta (GA), USA; School of Chemical and Biomolecular Engineering, Georgia Institute of Technology, Atlanta (GA), USA; Wallace H. Coulter Department of Biomedical Engineering, Georgia Institute of Technology, Atlanta (GA), USA

**Keywords:** Potassium channel, T cell, proteomics, autoimmune disease, interactions, proximity labeling

## Abstract

Potassium channels regulate membrane potential, calcium flux, cellular activation and effector functions of adaptive and innate immune cells. The voltage-activated Kv1.3 channel is an important regulator of T cell-mediated autoimmunity and microglia-mediated neuroinflammation. Kv1.3 channels, via protein-protein interactions, are localized with key immune proteins and pathways, enabling functional coupling between K+ efflux and immune mechanisms. To gain insights into proteins and pathways that interact with Kv1.3 channels, we applied a proximity-labeling proteomics approach to characterize protein interactors of the Kv1.3 channel in activated T-cells. Biotin ligase TurboID was fused to either N or C termini of Kv1.3, stably expressed in Jurkat T cells and biotinylated proteins in proximity to Kv1.3 were enriched and quantified by mass spectrometry. We identified over 1,800 Kv1.3 interactors including known interactors (beta-integrins, Stat1) although majority were novel. We found that the N-terminus of Kv1.3 preferentially interacts with protein synthesis and protein trafficking machinery, while the C-terminus interacts with immune signaling and cell junction proteins. T-cell Kv1.3 interactors included 335 cell surface, T-cell receptor complex, mitochondrial, calcium and cytokine-mediated signaling pathway and lymphocyte migration proteins. 178 Kv1.3 interactors in T-cells also represent genetic risk factors of T cell-mediated autoimmunity, including STIM1, which was further validated using co-immunoprecipitation. Our studies reveal novel proteins and molecular pathways that interact with Kv1.3 channels in adaptive (T-cell) and innate immune (microglia), providing a foundation for how Kv1.3 channels may regulate immune mechanisms in autoimmune and neurological diseases.
