## Supplementary Datasheet 2 for "Identification of novel Kv1.3 channel-interacting proteins using proximity labelling in T-cells"

### Sheet: Supplementary datasheet_Luminex
Statistical analysis of multi pathway Luminex assay
	Adjusted p-value
	Phospho proteins									Cytokines/Chemokines
Tukey's multiple comparisons test	pCREB	p70S6K	pSTAT5A/B	pNFkB	pJNK	pSTAT3	pERK	p38	pAKT	IFN-g	G-CSF	Eotaxin	LIF	IL-3	MIP-1b	IL-4	IL-7	KC	IL-15	IL-6	IL-12p40	LIX	TNF-a	MIP-2	MIG	IL-10	IP-10	IL-9	IL-1a	IL-2	RANTES	MIP-1a	VEGF	MCP-1	IL-17	IL-1b	IL-5	GM-CSF	IL-12p70	M-CSF
Control Untreated vs. Control PAP-1	0.9912	>0.9999	>0.9999	>0.9999	0.9989	>0.9999	>0.9999	>0.9999	0.9982	>0.9999	0.445	0.9877	0.9997	0.9619	>0.9999	>0.9999	0.5758	>0.9999	0.9961	0.8405	>0.9999	>0.9999	>0.9999	0.3432	0.971	>0.9999	>0.9999	>0.9999	>0.9999	>0.9999	>0.9999	0.999	>0.9999	0.903	0.1059	>0.9999	>0.9999	0.9966	0.9955	>0.9999
Control Untreated vs. Control ShK-223	0.8438	>0.9999	>0.9999	0.9975	0.9995	0.9988	>0.9999	0.9327	0.9973	>0.9999	0.9997	>0.9999	0.9468	>0.9999	>0.9999	0.9996	>0.9999	>0.9999	0.9983	0.9735	>0.9999	>0.9999	0.9869	0.9028	0.971	0.9984	0.9543	>0.9999	>0.9999	>0.9999	0.9994	>0.9999	0.9994	0.903	0.1941	>0.9999	>0.9999	0.8371	0.9835	0.684
Control Untreated vs.N-term Untreated	0.8615	0.6427	0.0114	<0.0001	<0.0001	<0.0001	0.0194	0.94	0.9999	>0.9999	0.9996	>0.9999	0.988	0.8294	0.933	0.1332	<0.0001	0.0149	0.7242	0.6965	0.3701	0.3928	0.0464	0.2337	0.0977	0.3133	0.0015	<0.0001	0.6992	0.5334	0.2386	0.172	0.008	0.6211	0.5729	0.0953	0.1992	0.3786	0.8737	0.7548
Control Untreated vs. N-term PAP-1	0.9979	0.0376	0.0008	<0.0001	0.0001	<0.0001	0.0636	0.9021	0.9913	>0.9999	0.9184	0.1899	>0.9999	0.9655	0.9761	0.2469	<0.0001	0.3783	0.9064	0.909	0.4223	0.5579	0.323	0.8793	0.8259	0.0704	0.0009	0.0037	0.6999	0.6074	0.1305	0.0363	0.036	0.4982	0.9832	0.8901	0.6071	0.9908	>0.9999	0.8518
Control Untreated vs. N-term ShK-223	>0.9999	0.0228	0.0021	<0.0001	0.0002	<0.0001	0.3976	0.8961	0.9993	0.9775	>0.9999	0.9178	>0.9999	0.9913	>0.9999	0.8357	<0.0001	0.681	0.9994	0.9735	0.2907	0.9735	0.5734	0.146	0.0573	0.0324	0.0134	0.0005	0.5786	0.5889	0.1084	0.1261	0.005	0.9526	0.9701	0.6236	0.9069	0.9581	0.6629	0.9189
Control PAP-1 vs Control ShK-223	0.5345	>0.9999	>0.9999	0.9987	>0.9999	0.9951	>0.9999	0.9737	>0.9999	>0.9999	0.6178	0.9779	0.9908	0.9803	>0.9999	0.9985	0.5853	>0.9999	>0.9999	0.9977	0.9999	>0.9999	0.9708	0.9028	>0.9999	>0.9999	0.9431	>0.9999	>0.9999	>0.9999	0.9939	0.999	0.995	>0.9999	0.9994	0.9991	>0.9999	0.5671	0.8447	0.5847
Control PAP-1 vs.N-term Untreated	0.5575	0.6427	0.0099	<0.0001	<0.0001	<0.0001	0.0189	0.8771	0.9862	0.9993	0.3387	0.9962	0.9421	0.3879	0.9697	0.1583	<0.0001	0.0118	0.4475	0.1481	0.331	0.4304	0.0359	0.0039	0.0215	0.4107	0.0014	<0.0001	0.7227	0.5471	0.3242	0.0893	0.0053	0.1533	0.004	0.0715	0.2602	0.1861	0.6194	0.6652
Control PAP-1 vs. N-term PAP-1	>0.9999	0.0376	0.0007	<0.0001	<0.0001	<0.0001	0.062	0.8234	0.9176	0.9995	0.1054	0.0611	0.9995	0.6302	0.9923	0.2867	<0.0001	0.3259	0.6791	0.3106	0.3802	0.5996	0.2684	0.0593	0.4103	0.1026	0.0008	0.0029	0.7234	0.6213	0.186	0.0169	0.0243	0.1048	0.42	0.8284	0.7035	0.9001	0.9905	0.7758
Control PAP-1 vs. N-term ShK-223	0.996	0.0228	0.0018	<0.0001	<0.0001	<0.0001	0.3901	0.8154	0.9735	0.9929	0.3663	0.9991	>0.9999	0.9999	0.9992	0.8789	<0.0001	0.6147	0.9614	0.4121	0.2554	0.983	0.4964	0.0016	0.0107	0.0499	0.012	0.0004	0.6049	0.6036	0.1596	0.0608	0.0032	0.4354	0.0211	0.5307	0.9547	0.7774	0.368	0.857
Control ShK-223 vs.N-term Untreated	>0.9999	0.6427	0.0085	<0.0001	<0.0001	<0.0001	0.0198	0.4886	0.9823	0.9995	0.9916	>0.9999	0.6942	0.7737	0.9761	0.0771	<0.0001	0.0174	0.4924	0.297	0.4552	0.4828	0.1525	0.0355	0.0215	0.5207	0.0101	<0.0001	0.7645	0.5642	0.1379	0.172	0.0161	0.1533	0.0081	0.1374	0.2602	0.95	0.9966	>0.9999
Control ShK-223 vs. N-term PAP-1	0.6205	0.0376	0.0006	<0.0001	<0.0001	<0.0001	0.065	0.4231	0.9055	0.9997	0.8054	0.2195	0.9479	0.9413	0.9946	0.1517	<0.0001	0.4156	0.7242	0.5363	0.5121	0.655	0.6676	0.3414	0.4103	0.1469	0.006	0.0029	0.7652	0.6384	0.0708	0.0363	0.0685	0.1048	0.6046	0.9491	0.7035	0.9942	0.9951	0.9999
Control ShK-223 vs. N-term ShK-223	0.8018	0.0228	0.0016	<0.0001	0.0001	<0.0001	0.4041	0.4146	0.9675	0.9914	0.9978	0.8862	0.9817	0.9969	0.9986	0.6734	<0.0001	0.7238	0.9753	0.6718	0.3706	0.9915	0.9068	0.0172	0.0107	0.0755	0.0836	0.0004	0.6531	0.6218	0.0557	0.1261	0.0105	0.4354	0.0433	0.7437	0.9547	0.9991	0.957	0.996
N-term Untreated vs. N-term PAP-1	0.6439	0.4057	0.5844	0.9999	>0.9999	>0.9999	0.9775	>0.9999	0.9992	>0.9999	0.9862	0.1981	0.9933	0.9987	>0.9999	0.9994	>0.9999	0.6124	0.999	0.9981	>0.9999	0.9998	0.9142	0.8545	0.6727	0.9669	>0.9999	0.652	>0.9999	>0.9999	0.9995	0.9743	0.9869	>0.9999	0.2733	0.5794	0.9716	0.7659	0.9325	>0.9999
N-term Untreated vs. N-term ShK-223	0.8214	0.2751	0.8944	>0.9999	0.9984	>0.9999	0.4329	>0.9999	>0.9999	0.9512	>0.9999	0.96	0.9629	0.5133	0.8765	0.6683	>0.9999	0.2457	0.8776	0.9733	>0.9999	0.8026	0.613	>0.9999	>0.9999	0.9106	0.8598	0.8836	>0.9999	>0.9999	0.9997	>0.9999	>0.9999	0.9701	0.934	0.7736	0.7035	0.8295	0.9995	0.998
N-term PAP-1 vs. N-term ShK-223	0.9993	0.9996	0.9883	>0.9999	0.9999	>0.9999	0.82	>0.9999	0.9999	0.9573	0.9548	0.0298	0.9999	0.7588	0.944	0.856	>0.9999	0.9901	0.9785	0.9996	>0.9999	0.9206	0.9938	0.7631	0.5689	>0.9999	0.7484	0.9944	>0.9999	>0.9999	>0.9999	0.9708	0.9867	0.9225	0.7283	0.9981	0.9865	>0.9999	0.7801	0.9999
